# Glycans modulate lipid binding in Lili-Mip lipocalin protein

**DOI:** 10.1101/2023.03.06.531357

**Authors:** Harini SureshKumar, Rajeswari Appadurai, Anand Srivastava

**Affiliations:** Molecular Biophysics Unit, Indian Institute of Science Bangalore, C. V. Raman Road, Bangalore, Karnataka 560012, India

**Author notes:** Electronic mail.

**Keywords:** **Keywords** Lili-Mip, glycans, lipid binding protein, simulations, network analysis, allostery

## Abstract

The unique viviparous Pacific Beetle cockroaches provide nutrition to their embryo by secreting milk proteins Lili-Mip, which is a lipid-binding glycoprotein that crystallizes in vivo. The resolved in vivo crystal structure of variably glycosylated Lili-Mip shows a classical Lipocalin fold with an eight-stranded antiparallel beta-barrel enclosing a fatty acid. The availability of physiologically unaltered glycoprotein structure makes Lili-Mip a very attractive model system to investigate the role of glycans on protein structure, dynamics, and function. Towards that end, we have employed all-atom molecular dynamics simulations on various glycosylated stages of a bound and free Lili-Mip protein and characterized the impact of glycans and the bound lipid on the dynamics of this glycoconjugate. Our work provides important molecular-level mechanistic insights into the role of glycans in the nutrient storage function of the Lili-Mip protein. Our analyses show that the glycans locally stabilize spatially proximal residues and regulate the low amplitude opening motions of the residues at the entrance of the binding pocket. Glycans, which are located at the portal end of the barrel, also restrict the distal barrel depth and allosterically modulate the lipid dynamics in the barrel. A simple but effective distance-based network analysis of the protein also reveals the role of glycans in the subtle rewiring of residues crucial for determining the barrel depth and lipid orientation.
