## Supplementary material for "Glycans modulate lipid binding in Lili-Mip lipocalin protein": network analysis file

Residues	NG_NL	G_NL	NG_L	G_L		G-NG (L)	G-NG (NL)	Residues
1	-0.237	0.128	-0.952	-0.552		0.4	0.365	1		NG_NL	0.61175
2	-0.68	-0.506	-0.861	-0.847		0.014	0.174	2		G_NL	0.56675
3	-0.734	-0.732	-0.96	-0.843		0.117	0.002	3		NG_L	0.51725
4	-0.525	-0.279	-0.836	-0.563		0.273	0.246	4		G_L	0.59375
5	0.016	0.067	-0.525	-0.145		0.38	0.051	5
6	-0.804	-0.561	-0.671	-0.859		-0.188	0.243	6		G-NG (L)	0.139
7	-0.516	-0.648	-0.673	-0.681		-0.008	-0.132	7		G-NG (NL)	0.2215
8	-0.367	-0.547	-0.63	-0.56		0.07	-0.18	8
9	0.021	0.179	-0.209	-0.096		0.113	0.158	9
10	0.1	0.139	-0.146	-0.009		0.137	0.039	10
11	-0.319	-0.309	-0.583	-0.379		0.204	0.01	11
12	0.567	0.897	0.295	0.841		0.546	0.33	12
13	-0.348	-0.576	-0.522	-0.666		-0.144	-0.228	13
14	-0.426	-0.514	-0.623	-0.571		0.052	-0.088	14
15	-0.358	0.046	-0.566	-0.119		0.447	0.404	15
16	-0.89	-0.897	-1.078	-1.075		0.003	-0.007	16
17	-1.132	-1.178	-1.014	-1.104		-0.09	-0.046	17
18	-0.071	0.25	-0.543	-0.038		0.505	0.321	18
19	-0.845	-0.8	-0.977	-0.833		0.144	0.045	19
20	-0.037	0.173	-0.127	0.167		0.294	0.21	20
21	-0.889	-0.827	-0.959	-0.818		0.141	0.062	21
22	-0.966	-1.011	-1.05	-1.009		0.041	-0.045	22
23	-0.784	-0.746	-0.828	-0.675		0.153	0.038	23
24	-0.35	-0.323	-0.359	-0.206		0.153	0.027	24
25	0.92	0.996	1.001	1.141		0.14	0.076	25
26	-0.65	-0.685	-0.671	-0.595		0.076	-0.035	26
27	-0.597	-0.666	-0.696	-0.611		0.085	-0.069	27
28	-0.118	-0.232	-0.035	-0.014		0.021	-0.114	28
29	1.372	1.215	1.316	1.304		-0.012	-0.157	29
30	0.648	0.684	0.573	0.701		0.128	0.036	30
31	1.842	1.928	1.999	2.119		0.12	0.086	31
32	1.229	1.118	1.297	1.232		-0.065	-0.111	32
33	1.954	1.667	1.884	1.633		-0.251	-0.287	33
34	1.091	1.367	1.212	1.41		0.198	0.276	34
35	1.749	1.682	1.742	1.725		-0.017	-0.067	35
36	0.844	0.763	1.058	0.876		-0.182	-0.081	36
37	0.469	0.33	0.551	0.577		0.026	-0.139	37
38	0.843	0.865	0.982	0.835		-0.147	0.022	38
39	1.2	1.395	1.611	1.526		-0.085	0.195	39
40	-0.765	-0.661	-0.566	-0.58		-0.014	0.104	40
41	-0.754	-0.807	-0.726	-0.703		0.023	-0.053	41
42	-0.235	0.004	0.003	0.162		0.159	0.239	42
43	-0.197	-0.289	0.042	-0.117		-0.159	-0.092	43
44	-0.143	-0.261	-0.12	-0.1		0.02	-0.118	44
45	0.544	0.766	0.696	0.776		0.08	0.222	45
46	0.098	0.088	0.403	0.225		-0.178	-0.01	46
47	0.954	0.812	0.865	0.918		0.053	-0.142	47
48	-0.367	-0.312	-0.329	-0.381		-0.052	0.055	48
49	0.338	0.498	0.492	0.586		0.094	0.16	49
50	-0.776	-0.738	-0.782	-0.756		0.026	0.038	50
51	-0.837	-0.842	-0.884	-0.841		0.043	-0.005	51
52	-1.117	-1.056	-1.179	-1.04		0.139	0.061	52
53	-1.209	-1.214	-1.265	-1.211		0.054	-0.005	53
54	-0.974	-0.904	-0.995	-0.856		0.139	0.07	54
55	-0.985	-0.882	-1.009	-0.825		0.184	0.103	55
56	-0.128	0.055	-0.139	0.111		0.25	0.183	56
57	-0.916	-0.733	-0.908	-0.845		0.063	0.183	57
58	-0.8	-0.636	-0.84	-0.671		0.169	0.164	58
59	-0.741	-0.396	-0.54	-0.569		-0.029	0.345	59
60	-0.504	0.006	-0.215	0.06		0.275	0.51	60
61	-0.67	-0.02	-0.263	-0.367		-0.104	0.65	61
62	-0.761	-0.667	-0.564	-0.465		0.099	0.094	62
63	-0.921	-0.794	-0.694	-0.677		0.017	0.127	63
64	-1.148	-1.103	-1.088	-1.052		0.036	0.045	64
65	-1.183	-1.251	-1.226	-1.167		0.059	-0.068	65
66	-1.434	-1.413	-1.487	-1.4		0.087	0.021	66
67	-1.357	-1.288	-1.39	-1.256		0.134	0.069	67
68	-1.314	-1.161	-1.338	-1.311		0.027	0.153	68
69	-1.016	-0.728	-0.94	-1.039		-0.099	0.288	69
70	-1.182	-0.962	-1.118	-1.08		0.038	0.22	70
71	-1.241	-0.962	-1.177	-1.184		-0.007	0.279	71
72	-1.012	-0.841	-0.866	-0.808		0.058	0.171	72
73	-1.114	-0.824	-0.99	-0.9		0.09	0.29	73
74	-0.652	-0.261	-0.338	-0.425		-0.087	0.391	74
75	-0.904	-0.632	-0.804	-0.718		0.086	0.272	75
76	0.252	0.514	0.393	0.455		0.062	0.262	76
77	-0.832	-0.443	-0.866	-0.684		0.182	0.389	77
78	-0.292	0.052	-0.379	-0.057		0.322	0.344	78
79	-0.676	-0.511	-0.834	-0.56		0.274	0.165	79
80	-0.883	-0.809	-1.035	-0.886		0.149	0.074	80
81	0.255	0.492	0.05	0.377		0.327	0.237	81
82	-0.535	-0.047	-0.631	-0.215		0.416	0.488	82
83	0.75	1.04	0.748	0.899		0.151	0.29	83
84	-0.705	-0.483	-0.565	-0.426		0.139	0.222	84
85	0.565	0.838	0.624	0.659		0.035	0.273	85
86	-0.904	-0.5	-0.709	-0.662		0.047	0.404	86
87	-0.807	-0.816	-0.435	-0.614		-0.179	-0.009	87
88	-1.194	-1.173	-1.233	-1.18		0.053	0.021	88
89	-1.365	-1.367	-1.22	-1.205		0.015	-0.002	89
90	-1.29	-1.237	-0.988	-1.065		-0.077	0.053	90
91	-1.26	-1.17	-1.039	-1.105		-0.066	0.09	91
92	-1.225	-0.954	-0.653	-0.997		-0.344	0.271	92
93	-0.781	-0.326	-0.202	-0.382		-0.18	0.455	93
94	-0.985	-0.664	-0.522	-0.886		-0.364	0.321	94
95	-0.614	-0.261	-0.387	-0.276		0.111	0.353	95
96	-0.325	-0.086	-0.286	-0.166		0.12	0.239	96
97	0.644	1.37	0.496	0.594		0.098	0.726	97
98	0.791	1.067	0.506	1.064		0.558	0.276	98
99	0.472	0.705	0.338	0.75		0.412	0.233	99
100	1.886	1.682	1.597	1.473		-0.124	-0.204	100
101	1.284	1.327	1.121	1.332		0.211	0.043	101
102	0.29	0.66	0.133	0.593		0.46	0.37	102
103	0.459	0.424	0.28	0.401		0.121	-0.035	103
104	-0.071	-0.202	-0.157	-0.182		-0.025	-0.131	104
105	0.336	0.129	0.202	0.152		-0.05	-0.207	105
106	1.338	1.149	1.082	1.186		0.104	-0.189	106
107	2.106	1.947	2.154	1.961		-0.193	-0.159	107
108	2.253	2.658	1.963	2.505		0.542	0.405	108
109	2.118	2.739	2.022	2.474		0.452	0.621	109
110	1.556	1.7	1.47	1.851		0.381	0.144	110
111	0.37	0.505	0.369	0.479		0.11	0.135	111
112	-0.085	0.205	0.505	0.036		-0.469	0.29	112
113	0.052	0.539	-0.066	0.229		0.295	0.487	113
114	-0.765	-0.509	-0.651	-0.853		-0.202	0.256	114
115	-1.014	-0.912	-0.863	-0.999		-0.136	0.102	115
116	-0.653	-0.479	-0.158	-0.472		-0.314	0.174	116
117	-0.751	-0.687	0.182	-0.748		-0.93	0.064	117
118	-0.178	-0.247	-0.113	-0.194		-0.081	-0.069	118
119	0.172	0.121	0.303	0.115		-0.188	-0.051	119
120	1.336	1.873	1.324	1.63		0.306	0.537	120
121	1.863	1.964	1.862	1.923		0.061	0.101	121
122	2.389	2.535	2.38	2.399		0.019	0.146	122
123	2.585	2.268	2.542	2.378		-0.164	-0.317	123
124	2.025	2.307	2.14	2.412		0.272	0.282	124
125	2.165	2.089	2.407	2.103		-0.304	-0.076	125
126	0.701	0.563	0.615	0.631		0.016	-0.138	126
127	0.345	0.082	0.163	0.083		-0.08	-0.263	127
128	0.009	-0.076	0.131	0.021		-0.11	-0.085	128
129	-0.11	-0.352	-0.267	-0.296		-0.029	-0.242	129
130	1.095	0.8	1.083	0.895		-0.188	-0.295	130
131	-0.282	-0.447	-0.457	-0.374		0.083	-0.165	131
132	-0.442	-0.712	-0.575	-0.694		-0.119	-0.27	132
133	-0.341	-0.63	-0.595	-0.648		-0.053	-0.289	133
134	0.601	0.585	0.418	0.649		0.231	-0.016	134
135	0.759	0.433	0.69	0.411		-0.279	-0.326	135
136	-0.246	-0.414	-0.477	-0.366		0.111	-0.168	136
137	0.221	0.028	-0.088	-0.007		0.081	-0.193	137
138	1.698	1.157	1.479	1.189		-0.29	-0.541	138
139	0.841	0.568	0.49	0.515		0.025	-0.273	139
140	0.15	-0.057	-0.071	-0.067		0.004	-0.207	140
141	0.519	0.314	0.329	0.337		0.008	-0.205	141
142	1.92	1.629	1.718	1.617		-0.101	-0.291	142
143	-0.31	-0.485	-0.468	-0.479		-0.011	-0.175	143
144	0.196	0.049	-0.03	0.004		0.034	-0.147	144
145	0.792	0.962	0.577	0.899		0.322	0.17	145
146	-0.401	-0.389	-0.563	-0.462		0.101	0.012	146
147	1.56	1.072	1.448	1.084		-0.364	-0.488	147
148	-0.225	-0.339	-0.417	-0.305		0.112	-0.114	148
149	1.055	0.621	0.837	0.784		-0.053	-0.434	149
150	-0.179	-0.418	-0.232	-0.401		-0.169	-0.239	150
151	0.146	0.109	-0.013	0.132		0.145	-0.037	151
152	2.129	2.129	2.135	2.063		-0.072	0	152
153	0.691	0.429	0.827	0.552		-0.275	-0.262	153
154	0.814	0.281	0.782	0.479		-0.303	-0.533	154
155	0.555	0.603	0.74	0.732		-0.008	0.048	155
156	-0.455	-0.613	-0.422	-0.506		-0.084	-0.158	156
157	-0.306	-0.454	-0.343	-0.455		-0.112	-0.148	157
158	-0.336	0.011	-0.408	-0.238		0.17	0.347	158
159	-0.8	-0.701	-0.988	-0.8		0.188	0.099	159
160	-0.297	-0.813	-0.62	-0.703		-0.083	-0.516	160
161	-0.517	-1.171	-0.908	-0.905		0.003	-0.654	161
162	0.646	-0.702	0.48	-0.109		-0.589	-1.348	162
163	-0.499	-1.214	0.12	-0.954		-1.074	-0.715	163
164	-0.622	-1.196	-0.912	-0.988		-0.076	-0.574	164
165		-0.591		-0.52		-0.52	-0.591	165		0.071
166		-1.196		-1.056		-1.056	-1.196	166		0.14
167		-1.44		-1.467		-1.467	-1.44	167		-0.027
168		-1.271		-1.041		-1.041	-1.271	168		0.23
169		-1.38		-1.154		-1.154	-1.38	169		0.226
170		0.172		0.594		0.594	0.172	170		0.422
171			2.443	1.999		-0.444		171
